# Global post-translational modification profiling of HIV-1-infected cells reveals mechanisms of host cellular pathway remodeling

**DOI:** 10.1101/2020.01.06.896365

**Authors:** Jeffrey R. Johnson, David C. Crosby, Judd F. Hultquist, Donna Li, John Marlett, Justine Swann, Ruth Hüttenhain, Erik Verschueren, Tasha L. Johnson, Billy W. Newton, Michael Shales, Pedro Beltrao, Alan D. Frankel, Alexander Marson, Oliver I. Fregoso, John A. T. Young, Nevan J. Krogan

## Abstract

Viruses must effectively remodel host cellular pathways to replicate and evade immune defenses, and they must do so with limited genomic coding capacity. Targeting post-translational modification (PTM) pathways provides a mechanism by which viruses can broadly and rapidly transform a hostile host environment into a hospitable one. We used quantitative proteomics to measure changes in two PTM types – phosphorylation and ubiquitination – in response to HIV-1 infection with viruses harboring targeted deletions of a subset of HIV-1 genes. PTM analysis revealed a requirement for Aurora kinase A activity in HIV-1 infection and furthermore revealed that AMP-activated kinase activity is modulated during infection via HIV-1 Vif-mediated degradation of B56-containing protein phosphatase 2A (PP2A). Finally, we demonstrated that the Cullin4A-DDB1-DCAF1 E3 ubiquitin ligase ubiquitinates histone H1 somatic isoforms and that HIV-1 Vpr inhibits this process, leading to defects in DNA repair. Thus, global PTM profiling of infected cells serves as an effective tool for uncovering specific mechanisms of host pathway modulation.
