## Supplementary material for "Global post-translational modification profiling of HIV-1-infected cells reveals mechanisms of host cellular pathway remodeling": Table S5

### Sheet: (A) Msstats-scored
Protein(s)	Description	H1-VPR_H1_log2FC	H1-VPR_H1_adj.pvalue
P49916	DNLI3_HUMAN DNA ligase 3 OS=Homo sapiens GN=LIG3 PE=1 SV=2	-0.679598	0.0710884
Q9BW61	DDA1_HUMAN DET1- and DDB1-associated protein 1 OS=Homo sapiens GN=DDA1 PE=1 SV=1	-0.776344	0.0710884
Q14676	MDC1_HUMAN Mediator of DNA damage checkpoint protein 1 OS=Homo sapiens GN=MDC1 PE=1 SV=3	-0.768096	0.0838173
Q9BYD2	RM09_HUMAN 39S ribosomal protein L9, mitochondrial OS=Homo sapiens GN=MRPL9 PE=1 SV=2	-1.12194	0.0838259
Q9UGN5	PARP2_HUMAN Poly [ADP-ribose] polymerase 2 OS=Homo sapiens GN=PARP2 PE=1 SV=2	-0.830869	0.0838259
Q9Y4B6	VPRBP_HUMAN Protein VPRBP OS=Homo sapiens GN=VPRBP PE=1 SV=3	-0.709521	0.0914384
P82663	RT25_HUMAN 28S ribosomal protein S25, mitochondrial OS=Homo sapiens GN=MRPS25 PE=1 SV=1	-0.958629	0.0994713
Q9NRX2	RM17_HUMAN 39S ribosomal protein L17, mitochondrial OS=Homo sapiens GN=MRPL17 PE=1 SV=1	-1.12114	0.125846
P62805	H4_HUMAN Histone H4 OS=Homo sapiens GN=HIST1H4A PE=1 SV=2	-0.912212	0.166667
Q9Y291	RT33_HUMAN 28S ribosomal protein S33, mitochondrial OS=Homo sapiens GN=MRPS33 PE=1 SV=1	-0.909767	0.205548
P21127	CD11B_HUMAN Cyclin-dependent kinase 11B OS=Homo sapiens GN=CDK11B PE=1 SV=3	0.716697	0.0672968
Q96S94	CCNL2_HUMAN Cyclin-L2 OS=Homo sapiens GN=CCNL2 PE=1 SV=1	1.40555	0.0710884
Q96ST2	IWS1_HUMAN Protein IWS1 homolog OS=Homo sapiens GN=IWS1 PE=1 SV=2	1.83703	0.0710884
Q92688	AN32B_HUMAN Acidic leucine-rich nuclear phosphoprotein 32 family member B OS=Homo sapiens GN=ANP32B PE=1 SV=1	1.58152	0.0710884
Q7Z4V5	HDGR2_HUMAN Hepatoma-derived growth factor-related protein 2 OS=Homo sapiens GN=HDGFRP2 PE=1 SV=1	1.93668	0.0710884
Q9UHR5	S30BP_HUMAN SAP30-binding protein OS=Homo sapiens GN=SAP30BP PE=1 SV=1	1.20006	0.0710884
Q6P1J9	CDC73_HUMAN Parafibromin OS=Homo sapiens GN=CDC73 PE=1 SV=1	0.963325	0.0766559
Q8WVC0	LEO1_HUMAN RNA polymerase-associated protein LEO1 OS=Homo sapiens GN=LEO1 PE=1 SV=1	0.995659	0.0766559
Q9BTT0	AN32E_HUMAN Acidic leucine-rich nuclear phosphoprotein 32 family member E OS=Homo sapiens GN=ANP32E PE=1 SV=1	2.16912	0.0798226
Q8N7H5	PAF1_HUMAN RNA polymerase II-associated factor 1 homolog OS=Homo sapiens GN=PAF1 PE=1 SV=2	0.9198	0.0838259
Q6PD62	CTR9_HUMAN RNA polymerase-associated protein CTR9 homolog OS=Homo sapiens GN=CTR9 PE=1 SV=1	0.941587	0.0838259
P52294	IMA5_HUMAN Importin subunit alpha-5 OS=Homo sapiens GN=KPNA1 PE=1 SV=3	0.650193	0.0838259
Q02878	RL6_HUMAN 60S ribosomal protein L6 OS=Homo sapiens GN=RPL6 PE=1 SV=3	0.594144	0.0902271
Q9GZS3	WDR61_HUMAN WD repeat-containing protein 61 OS=Homo sapiens GN=WDR61 PE=1 SV=1	0.851408	0.0914384
P62424	RL7A_HUMAN 60S ribosomal protein L7a OS=Homo sapiens GN=RPL7A PE=1 SV=2	0.608738	0.103258
P39687	AN32A_HUMAN Acidic leucine-rich nuclear phosphoprotein 32 family member A OS=Homo sapiens GN=ANP32A PE=1 SV=1	1.50208	0.105956
P46778	RL21_HUMAN 60S ribosomal protein L21 OS=Homo sapiens GN=RPL21 PE=1 SV=2	0.794409	0.107207
P05386	RLA1_HUMAN 60S acidic ribosomal protein P1 OS=Homo sapiens GN=RPLP1 PE=1 SV=1	0.681738	0.138561
Q14241	ELOA1_HUMAN Transcription elongation factor B polypeptide 3 OS=Homo sapiens GN=TCEB3 PE=1 SV=2	0.786087	0.141127
P18124	RL7_HUMAN 60S ribosomal protein L7 OS=Homo sapiens GN=RPL7 PE=1 SV=1	0.648534	0.141127
Q9BY44	EIF2A_HUMAN Eukaryotic translation initiation factor 2A OS=Homo sapiens GN=EIF2A PE=1 SV=3	0.605425	0.151963
P18077	RL35A_HUMAN 60S ribosomal protein L35a OS=Homo sapiens GN=RPL35A PE=1 SV=2	0.856259	0.155757
P40429	RL13A_HUMAN 60S ribosomal protein L13a OS=Homo sapiens GN=RPL13A PE=1 SV=2	0.623294	0.163552
O14646	CHD1_HUMAN Chromodomain-helicase-DNA-binding protein 1 OS=Homo sapiens GN=CHD1 PE=1 SV=2	0.893955	0.168865
P52272	HNRPM_HUMAN Heterogeneous nuclear ribonucleoprotein M OS=Homo sapiens GN=HNRNPM PE=1 SV=3	0.71248	0.178092
Q15233	NONO_HUMAN Non-POU domain-containing octamer-binding protein OS=Homo sapiens GN=NONO PE=1 SV=4	0.925962	0.220109
P62917	RL8_HUMAN 60S ribosomal protein L8 OS=Homo sapiens GN=RPL8 PE=1 SV=2	0.680702	0.225698
Q96B23	CR025_HUMAN Uncharacterized protein C18orf25 OS=Homo sapiens GN=C18orf25 PE=1 SV=2	0.587474	0.238627
O60264	SMCA5_HUMAN SWI/SNF-related matrix-associated actin-dependent regulator of chromatin subfamily A member 5 OS=Homo sapiens GN=SMARCA5 PE=1 SV=1	-0.421118	0.0766559
P27694	RFA1_HUMAN Replication protein A 70 kDa DNA-binding subunit OS=Homo sapiens GN=RPA1 PE=1 SV=2	-0.461236	0.0838259
O00505	IMA4_HUMAN Importin subunit alpha-4 OS=Homo sapiens GN=KPNA3 PE=1 SV=2	0.377567	0.0838259
Q9C0C9	UBE2O_HUMAN (E3-independent) E2 ubiquitin-conjugating enzyme OS=Homo sapiens GN=UBE2O PE=1 SV=3	0.442172	0.0838259
Q99733	NP1L4_HUMAN Nucleosome assembly protein 1-like 4 OS=Homo sapiens GN=NAP1L4 PE=1 SV=1	0.56981	0.0994513
P19784	CSK22_HUMAN Casein kinase II subunit alpha' OS=Homo sapiens GN=CSNK2A2 PE=1 SV=1	0.502182	0.103174
O15235	RT12_HUMAN 28S ribosomal protein S12, mitochondrial OS=Homo sapiens GN=MRPS12 PE=1 SV=1	-0.552579	0.105956
P15927	RFA2_HUMAN Replication protein A 32 kDa subunit OS=Homo sapiens GN=RPA2 PE=1 SV=1	-0.453847	0.106605
P46777	RL5_HUMAN 60S ribosomal protein L5 OS=Homo sapiens GN=RPL5 PE=1 SV=3	0.495173	0.110547
O00203	AP3B1_HUMAN AP-3 complex subunit beta-1 OS=Homo sapiens GN=AP3B1 PE=1 SV=3	0.411489	0.145786
P05387	RLA2_HUMAN 60S acidic ribosomal protein P2 OS=Homo sapiens GN=RPLP2 PE=1 SV=1	0.539341	0.145786
Q9BQ67	GRWD1_HUMAN Glutamate-rich WD repeat-containing protein 1 OS=Homo sapiens GN=GRWD1 PE=1 SV=1	0.556789	0.155757
P55209	NP1L1_HUMAN Nucleosome assembly protein 1-like 1 OS=Homo sapiens GN=NAP1L1 PE=1 SV=1	0.412029	0.167904
P30050	RL12_HUMAN 60S ribosomal protein L12 OS=Homo sapiens GN=RPL12 PE=1 SV=1	0.536186	0.168851
Q96T23	RSF1_HUMAN Remodeling and spacing factor 1 OS=Homo sapiens GN=RSF1 PE=1 SV=2	-0.578142	0.173425
Q14444	CAPR1_HUMAN Caprin-1 OS=Homo sapiens GN=CAPRIN1 PE=1 SV=2	0.563551	0.189706
P50914	RL14_HUMAN 60S ribosomal protein L14 OS=Homo sapiens GN=RPL14 PE=1 SV=4	0.246636	0.205548
P32969	RL9_HUMAN 60S ribosomal protein L9 OS=Homo sapiens GN=RPL9 PE=1 SV=1	0.129123	0.207235
P61353	RL27_HUMAN 60S ribosomal protein L27 OS=Homo sapiens GN=RPL27 PE=1 SV=2	0.442266	0.221387
O00629	IMA3_HUMAN Importin subunit alpha-3 OS=Homo sapiens GN=KPNA4 PE=1 SV=1	0.274184	0.244553
P26373	RL13_HUMAN 60S ribosomal protein L13 OS=Homo sapiens GN=RPL13 PE=1 SV=4	0.347344	0.247177
P62906	RL10A_HUMAN 60S ribosomal protein L10a OS=Homo sapiens GN=RPL10A PE=1 SV=2	0.406981	0.249788
P61313	RL15_HUMAN 60S ribosomal protein L15 OS=Homo sapiens GN=RPL15 PE=1 SV=2	0.552909	0.249788
Q01105	SET_HUMAN Protein SET OS=Homo sapiens GN=SET PE=1 SV=3	0.617851	0.25203
Q07020	RL18_HUMAN 60S ribosomal protein L18 OS=Homo sapiens GN=RPL18 PE=1 SV=2	0.423137	0.256387
P36578	RL4_HUMAN 60S ribosomal protein L4 OS=Homo sapiens GN=RPL4 PE=1 SV=5	0.467038	0.267112
P62910	RL32_HUMAN 60S ribosomal protein L32 OS=Homo sapiens GN=RPL32 PE=1 SV=2	0.265336	0.303263
Q00059	TFAM_HUMAN Transcription factor A, mitochondrial OS=Homo sapiens GN=TFAM PE=1 SV=1	-0.168962	0.311984
Q9NX20	RM16_HUMAN 39S ribosomal protein L16, mitochondrial OS=Homo sapiens GN=MRPL16 PE=1 SV=1	-0.377971	0.316751
P23246	SFPQ_HUMAN Splicing factor, proline- and glutamine-rich OS=Homo sapiens GN=SFPQ PE=1 SV=2	0.805091	0.32147
Q13572	ITPK1_HUMAN Inositol-tetrakisphosphate 1-kinase OS=Homo sapiens GN=ITPK1 PE=1 SV=2	-0.48479	0.343853
P39023	RL3_HUMAN 60S ribosomal protein L3 OS=Homo sapiens GN=RPL3 PE=1 SV=2	0.481629	0.354092
Q7Z739	YTHD3_HUMAN YTH domain-containing family protein 3 OS=Homo sapiens GN=YTHDF3 PE=1 SV=1	-0.269732	0.36237
Q01658	NC2B_HUMAN Protein Dr1 OS=Homo sapiens GN=DR1 PE=1 SV=1	-0.26525	0.364611
P06748	NPM_HUMAN Nucleophosmin OS=Homo sapiens GN=NPM1 PE=1 SV=2	0.34957	0.378906
P46779	RL28_HUMAN 60S ribosomal protein L28 OS=Homo sapiens GN=RPL28 PE=1 SV=3	0.442597	0.38887
P61513	RL37A_HUMAN 60S ribosomal protein L37a OS=Homo sapiens GN=RPL37A PE=1 SV=2	0.536316	0.390547
Q9Y3B7	RM11_HUMAN 39S ribosomal protein L11, mitochondrial OS=Homo sapiens GN=MRPL11 PE=1 SV=1	-0.244911	0.39567
Q9Y3U8	RL36_HUMAN 60S ribosomal protein L36 OS=Homo sapiens GN=RPL36 PE=1 SV=3	0.270865	0.418589
Q12800	TFCP2_HUMAN Alpha-globin transcription factor CP2 OS=Homo sapiens GN=TFCP2 PE=1 SV=2	-0.287996	0.428155
P18887	XRCC1_HUMAN DNA repair protein XRCC1 OS=Homo sapiens GN=XRCC1 PE=1 SV=2	-0.487196	0.431367
Q9BYJ9	YTHD1_HUMAN YTH domain-containing family protein 1 OS=Homo sapiens GN=YTHDF1 PE=1 SV=1	0.0414453	0.443751
P04183	KITH_HUMAN Thymidine kinase, cytosolic OS=Homo sapiens GN=TK1 PE=1 SV=2	-0.379998	0.460414
Q9NWU5	RM22_HUMAN 39S ribosomal protein L22, mitochondrial OS=Homo sapiens GN=MRPL22 PE=1 SV=1	-0.33309	0.473534
P11387	TOP1_HUMAN DNA topoisomerase 1 OS=Homo sapiens GN=TOP1 PE=1 SV=2	0.319175	0.482995
O00422	SAP18_HUMAN Histone deacetylase complex subunit SAP18 OS=Homo sapiens GN=SAP18 PE=1 SV=1	-0.450815	0.491318
Q9BXS6	NUSAP_HUMAN Nucleolar and spindle-associated protein 1 OS=Homo sapiens GN=NUSAP1 PE=1 SV=1	0.189946	0.4965
P05388	RLA0_HUMAN 60S acidic ribosomal protein P0 OS=Homo sapiens GN=RPLP0 PE=1 SV=1	0.396746	0.4965
Q12905	ILF2_HUMAN Interleukin enhancer-binding factor 2 OS=Homo sapiens GN=ILF2 PE=1 SV=2	0.227053	0.501607
P07199	CENPB_HUMAN Major centromere autoantigen B OS=Homo sapiens GN=CENPB PE=1 SV=2	-0.905557	0.505885
Q96DC7	TMCO6_HUMAN Transmembrane and coiled-coil domain-containing protein 6 OS=Homo sapiens GN=TMCO6 PE=1 SV=2	-0.14528	0.516259
Q13895	BYST_HUMAN Bystin OS=Homo sapiens GN=BYSL PE=1 SV=3	-0.0995208	0.516679
Q02543	RL18A_HUMAN 60S ribosomal protein L18a OS=Homo sapiens GN=RPL18A PE=1 SV=2	0.486986	0.517764
P62899	RL31_HUMAN 60S ribosomal protein L31 OS=Homo sapiens GN=RPL31 PE=1 SV=1	0.338952	0.52099
Q71UM5	RS27L_HUMAN 40S ribosomal protein S27-like OS=Homo sapiens GN=RPS27L PE=1 SV=3	0.343659	0.527296
Q08211	DHX9_HUMAN ATP-dependent RNA helicase A OS=Homo sapiens GN=DHX9 PE=1 SV=4	0.171476	0.529919
Q9BV38	WDR18_HUMAN WD repeat-containing protein 18 OS=Homo sapiens GN=WDR18 PE=1 SV=2	0.200986	0.529943
O43818	U3IP2_HUMAN U3 small nucleolar RNA-interacting protein 2 OS=Homo sapiens GN=RRP9 PE=1 SV=1	0.291911	0.543035
O95373	IPO7_HUMAN Importin-7 OS=Homo sapiens GN=IPO7 PE=1 SV=1	-0.0974243	0.551517
P11388	TOP2A_HUMAN DNA topoisomerase 2-alpha OS=Homo sapiens GN=TOP2A PE=1 SV=3	-0.324581	0.551517
P20700	LMNB1_HUMAN Lamin-B1 OS=Homo sapiens GN=LMNB1 PE=1 SV=2	-0.588819	0.56506
P56270	MAZ_HUMAN Myc-associated zinc finger protein OS=Homo sapiens GN=MAZ PE=1 SV=1	-0.306262	0.608743
P17480	UBF1_HUMAN Nucleolar transcription factor 1 OS=Homo sapiens GN=UBTF PE=1 SV=1	0.288097	0.608743
P42766	RL35_HUMAN 60S ribosomal protein L35 OS=Homo sapiens GN=RPL35 PE=1 SV=2	0.452856	0.611313
Q14694	UBP10_HUMAN Ubiquitin carboxyl-terminal hydrolase 10 OS=Homo sapiens GN=USP10 PE=1 SV=2	0.2058	0.623415
P05412	JUN_HUMAN Transcription factor AP-1 OS=Homo sapiens GN=JUN PE=1 SV=2	0.217747	0.625816
Q96GA3	LTV1_HUMAN Protein LTV1 homolog OS=Homo sapiens GN=LTV1 PE=1 SV=1	0.105447	0.640824
Q8TAE8	G45IP_HUMAN Growth arrest and DNA damage-inducible proteins-interacting protein 1 OS=Homo sapiens GN=GADD45GIP1 PE=1 SV=1	-0.117155	0.642749
Q9HD33	RM47_HUMAN 39S ribosomal protein L47, mitochondrial OS=Homo sapiens GN=MRPL47 PE=1 SV=2	-0.48907	0.697516
P19338	NUCL_HUMAN Nucleolin OS=Homo sapiens GN=NCL PE=1 SV=3	0.0637341	0.767685
Q7L2E3	DHX30_HUMAN Putative ATP-dependent RNA helicase DHX30 OS=Homo sapiens GN=DHX30 PE=1 SV=1	0.293044	0.773956
Q2NL82	TSR1_HUMAN Pre-rRNA-processing protein TSR1 homolog OS=Homo sapiens GN=TSR1 PE=1 SV=1	-0.0798488	0.793056
Q9HCE1	MOV10_HUMAN Putative helicase MOV-10 OS=Homo sapiens GN=MOV10 PE=1 SV=2	-0.093305	0.814501
P62888	RL30_HUMAN 60S ribosomal protein L30 OS=Homo sapiens GN=RPL30 PE=1 SV=2	0.0709631	0.817705
Q9BU76	MMTA2_HUMAN Multiple myeloma tumor-associated protein 2 OS=Homo sapiens GN=MMTAG2 PE=1 SV=1	0.121297	0.860194
Q12849	GRSF1_HUMAN G-rich sequence factor 1 OS=Homo sapiens GN=GRSF1 PE=1 SV=3	0.0877925	0.880379
O75607	NPM3_HUMAN Nucleoplasmin-3 OS=Homo sapiens GN=NPM3 PE=1 SV=3	-0.0635609	0.880379
P62750	RL23A_HUMAN 60S ribosomal protein L23a OS=Homo sapiens GN=RPL23A PE=1 SV=1	0.0583313	0.891158
Q8IZL8	PELP1_HUMAN Proline-, glutamic acid- and leucine-rich protein 1 OS=Homo sapiens GN=PELP1 PE=1 SV=2	0.128695	0.891663
P61254	RL26_HUMAN 60S ribosomal protein L26 OS=Homo sapiens GN=RPL26 PE=1 SV=1	0.0485505	0.919763
Q02880	TOP2B_HUMAN DNA topoisomerase 2-beta OS=Homo sapiens GN=TOP2B PE=1 SV=3	-0.0426102	0.935764
P16403	H12_HUMAN Histone H1.2 OS=Homo sapiens GN=HIST1H1C PE=1 SV=2	0.0332005	0.969916
Q9NZI8	IF2B1_HUMAN Insulin-like growth factor 2 mRNA-binding protein 1 OS=Homo sapiens GN=IGF2BP1 PE=1 SV=2	0.0269987	0.978465
Q14974	IMB1_HUMAN Importin subunit beta-1 OS=Homo sapiens GN=KPNB1 PE=1 SV=2	0.00444876	0.983424
Q9NR30	DDX21_HUMAN Nucleolar RNA helicase 2 OS=Homo sapiens GN=DDX21 PE=1 SV=5	-0.0143187	0.983424
Q8NB15	ZN511_HUMAN Zinc finger protein 511 OS=Homo sapiens GN=ZNF511 PE=1 SV=1	-0.0196844	0.98643
Q12906	ILF3_HUMAN Interleukin enhancer-binding factor 3 OS=Homo sapiens GN=ILF3 PE=1 SV=3	0.00836935	0.98888

### Sheet: (B) Table description
(A) Msstats-scored histone H1.2 AP-MS results with SAINTexpress BFDR < 0.05 comparing cells co- transfected with histone H1.2 and empty vector to cells co-transfected with histone H1.2 and VPR.
Column header	Description
Protein(s)	UniProt accession(s). Accessions separated by ";" characters represent non-unique identifications.
Description	UniProt protein description header. OS=organism identifier. GN=gene name. PE=protein existence. SV=sequence version.
H1-VPR_H1_log2FC	Log2fold-change for the comparison: empty vector co-transfected vs. VPR co-transfected
H1-VPR_H1_adj.pvalue	Adjusted p-value for the comparison: empty vector co-transfected vs. VPR co-transfected
